# Recent genetic drift in the co-diversified gut bacterial symbionts of laboratory mice

**DOI:** 10.1101/2024.08.14.607958

**Authors:** Daniel D. Sprockett, Brian A. Dillard, Abigail A. Landers, Jon G. Sanders, Andrew H. Moeller

**Affiliations:** Department of Ecology and Evolutionary Biology, Cornell University, Ithaca, NY 14853, USA; Department of Ecology and Evolutionary Biology, Princeton University, Princeton, NJ 08540, USA

## Abstract

Laboratory mice (*Mus musculus domesticus*) harbor gut bacterial strains that are distinct from those of wild mice^1^ but whose evolutionary histories are poorly understood. Understanding the divergence of laboratory-mouse gut microbiota (LGM) from wild-mouse gut microbiota (WGM) is critical, because LGM and WGM have been previously shown to differentially affect mouse immune-cell proliferation^2,3^, infection resistance^4^, cancer progression^2^, and ability to model drug outcomes for humans^5^. Here, we show that laboratory mice have retained gut bacterial symbiont lineages that diversified in parallel (co-diversified) with rodent species for > 25 million years, but that LGM strains of these ancestral symbionts have experienced accelerated accumulation of genetic load during the past ∼ 120 years of captivity. Compared to closely related WGM strains, co-diversified LGM strains displayed significantly faster genome-wide rates of fixation of nonsynonymous mutations, indicating elevated genetic drift, a difference that was absent in non-co-diversified symbiont clades. Competition experiments in germ-free mice further indicated that LGM strains within co-diversified clades displayed significantly reduced fitness *in vivo* compared to WGM relatives to an extent not observed within non-co-diversified clades. Thus, stochastic processes (*e.g.*, bottlenecks), not natural selection in the laboratory, have been the predominant evolutionary forces underlying divergence of co-diversified symbiont strains between laboratory and wild house mice. Our results show that gut bacterial lineages conserved in diverse rodent species have acquired novel mutational burdens in laboratory mice, providing an evolutionary rationale for restoring laboratory mice with wild gut bacterial strain diversity.

---

Mammalian lineages share gut bacterial taxa (*e.g.*, genera), but bacterial strains within these taxa differ systematically among host populations and species^6–12^. For example, common laboratory lines of house mice (*Mus musculus domesticus*) (*e.g.*, C57BL/6J), which were derived from wild mice > 100 years ago^13^, harbor gut-microbiota strains distinct from those of the same taxa found within wild house mice^1^. The evolutionary histories of laboratory mouse–gut microbiota (LGM) strains remain unclear. LGM strains may have been acquired in captivity from external sources, such as humans or the indoor environment. Alternatively, LGM strains may be descendants of ancestral symbionts from the wild-mouse gut microbiota (WGM) that have been reshaped by laboratory-specific evolutionary forces, such as natural selection or genetic drift.

In principle, LGM strains descended from symbioses ancestral to laboratory and wild mice could be identified through co-phylogenetic analyses, which test for parallel diversification (co-diversification) between symbionts and hosts. Discovering ancestral, co-diversifying symbionts in the gut-microbiota (GM) would also provide a phylogenetic framework for interrogation of the histories of symbiont adaptation and genetic drift within host lineages, as has been possible in simpler host-microbe symbioses, such as those between insects and bacterial endosymbionts^14,15^. However, co-phylogenetic tests have not been feasible for rodent gut microbiota due to the limited phylogenetic information provided by 16S rDNA sequencing and assembly-free shotgun metagenomics^16^. Analyses of high-quality bacterial genomes assembled directly from metagenomes^17,18^ provide increased power to test for co-diversification between gut microbiota and hosts. These approaches have recently revealed that multiple GM strains have co-diversified with humans and other primate species^8,10^ but have yet to be leveraged to assess the evolutionary histories of mouse GM strains, owing to a lack of genome-resolved datasets from closely related rodent species.
