## Extended Data Table 8 for "Recent genetic drift in the co-diversified gut bacterial symbionts of laboratory mice"

### Sheet: Extended Data Table 8
Extended Data Table 8. Non-co-diversified (r < 0) symbiont gene families under positive or purifying selection in laboratory or wild house mice.
gene	node_id	background	lab	wild	BM_likelihood	BM_nparams	C_likelihood	C_nparams	total_tree_len	dN_tree_len	dS_tree_len	control_omega	logdnds_lab	logdnds_wild
mgsA	NODE___1180_100	0.01377	0.00394	6.7e-4	-1698.41	23	-1699.28	21	5.98923	0.0911	7.3556	0.01175	-2.4045	-3.17393
flhA	NODE___1180_100	0.02614	0.01283	0.008	-7862.44	19	-7867.78	17	4.6314	0.1316	5.6249	0.02217	-1.89177	-2.09691
walR_3	NODE___1180_100	0.00897	9.72077	0.00872	-1792.67	11	-1790.71	9	3.50481	0.0444	4.7677	0.01049	0.987701	-2.05948
argG	NODE___1180_100	0.01619	0.22	0.00935	-3571.47	15	-3573.2	13	2.461	0.0469	3.0375	0.01545	-0.657577	-2.02919
pgk	NODE___1180_100	0.01994	0.15558	0.01035	-4215.02	23	-4216.67	21	3.23692	0.0782	4.0897	0.01919	-0.808046	-1.98506
galE	NODE___1180_100	0.0186	0.02526	0.01307	-3298.87	17	-3299.74	15	3.02205	0.0741	3.6441	0.0202	-1.59757	-1.88372
group_123	NODE___1180_100	0.03382	0.01038	0.01571	-5430.51	11	-5437.52	9	3.00341	0.0983	3.8689	0.02506	-1.9838	-1.80382
ribBA	NODE___1180_100	0.02191	0.02899	0.01591	-2942.44	11	-2942.92	9	2.37753	0.0646	2.9765	0.02184	-1.53775	-1.79833
glmM	NODE___1180_100	0.02589	69.3348	0.01611	-3185.68	13	-3186.2	11	1.33186	0.0388	1.6223	0.02426	1.84095	-1.7929
pckA	NODE___1180_100	0.02046	0.02622	0.01661	-5023.42	21	-5023.76	19	1.72215	0.0467	2.2823	0.02049	-1.58137	-1.77963
atpD	NODE___1180_100	0.01941	0.00695	0.017	-5086.9	23	-5088.21	21	2.87266	0.0613	3.3769	0.01809	-2.15802	-1.76955
group_132	NODE___1180_100	0.02804	0.01698	0.01972	-7712.96	9	-7714.03	7	1.02492	0.0314	1.2736	0.02456	-1.77006	-1.70509
glmS	NODE___1180_100	0.02909	0.12701	0.0207	-8390.17	27	-8392.51	25	5.63476	0.1934	6.6792	0.02891	-0.896162	-1.68403
group_1304	NODE___1180_100	0.02516	0.04565	0.02096	-2817.45	9	-2818.59	7	2.04647	0.0672	2.4665	0.02758	-1.34056	-1.67861
qmcA	NODE___1180_100	0.03264	0.00566	0.02192	-3150.32	17	-3153.85	15	2.94153	0.0915	3.3547	0.02721	-2.24718	-1.65916
carB	NODE___1180_100	0.00905	0.02103	0.02205	-6913.04	9	-6915.42	7	1.80458	0.0419	2.2591	0.01806	-1.67716	-1.65659
rpsG	NODE___1180_100	0.01396	0.02401	0.02238	-1539.48	23	-1539.72	21	1.99048	0.04	2.6264	0.01527	-1.61961	-1.65014
pyrG	NODE___1180_100	0.02687	0.0764	0.02244	-5821.28	17	-5821.87	15	4.04292	0.1188	4.5954	0.02574	-1.11691	-1.64898
group_118	NODE___1180_100	0.01613	0.00588	0.02347	-4858.92	9	-4862.9	7	1.89743	0.0433	2.4908	0.01652	-2.23062	-1.62949
nrdD_2	NODE___1180_100	0.01336	0.006	0.02385	-5846.61	11	-5850.78	9	2.72492	0.0585	3.973	0.01435	-2.22185	-1.62251
map	NODE___1180_100	0.02017	0.09238	0.02522	-1692.14	11	-1692.74	9	1.00972	0.0288	1.2326	0.02333	-1.03442	-1.59825
apeA	NODE___1180_100	0.0461	0.03594	0.02655	-5445.29	19	-5446.75	17	4.15689	0.2074	4.8588	0.04223	-1.44442	-1.57594
rbr3A	NODE___1180_100	0.01406	0.02052	0.02722	-1767.27	15	-1768	13	3.55143	0.0881	4.1435	0.01912	-1.68782	-1.56511
uvrA	NODE___1180_100	0.03173	0.05104	0.02844	-10994.3	17	-10994.5	15	3.95499	0.1411	4.5068	0.03134	-1.29209	-1.54607
rpmA	NODE___1180_100	0.02401	0.53576	0.02893	-1073.26	27	-1077.95	25	2.39902	0.084	2.8035	0.03019	-0.27103	-1.53865
accC	NODE___1180_100	0.0342	0.03325	0.02899	-4759.68	13	-4759.78	11	4.27391	0.1721	5.1049	0.03343	-1.47821	-1.53775
group_1020	NODE___1180_100	0.02513	0.05863	0.02911	-1157.61	25	-1158.22	23	1.35232	0.0488	1.6827	0.02902	-1.23188	-1.53596
ychF	NODE___1180_100	0.02165	0.01194	0.02931	-4176.35	19	-4177.4	17	5.37721	0.1305	6.4422	0.0202	-1.923	-1.53298
group_411	NODE___1180_100	0.0145	0.02377	0.02937	-3220.08	17	-3222.01	15	3.04274	0.073	3.3197	0.02074	-1.62397	-1.5321
fba	NODE___1180_100	0.01613	0.06725	0.03019	-2631.47	19	-2633.94	17	2.75653	0.0609	3.1212	0.02006	-1.17231	-1.52014
tuf	NODE___1180_100	0.02678	0.01682	0.03099	-2986	13	-2986.34	11	1.30435	0.0443	1.6435	0.02697	-1.77417	-1.50878
group_3128	NODE___1180_100	0.01278	1.1879	0.03191	-1783.42	9	-1784.79	7	1.41009	0.0263	1.8803	0.01442	0.0747799	-1.49607
leuB	NODE___1180_100	0.02495	0.05407	0.03243	-2628.89	11	-2629.31	9	1.78658	0.0634	2.1648	0.02857	-1.26704	-1.48905
glgP_1	NODE___1180_100	0.02713	0.07017	0.03337	-5335.57	11	-5336.08	9	1.57723	0.0545	1.9747	0.02772	-1.15385	-1.47664
rpoA	NODE___1180_100	0.01419	0.01454	0.03396	-2832.8	21	-2834.27	19	1.8429	0.0415	2.4828	0.01659	-1.83744	-1.46903
zupT	NODE___1180_100	0.01709	0.01687	0.03437	-1976.12	11	-1976.81	9	1.55119	0.0349	1.7048	0.0205	-1.77288	-1.46382
hisF	NODE___1180_100	0.02562	0.04088	0.03546	-3884.54	25	-3885.55	23	6.63338	0.2022	7.2353	0.02854	-1.38849	-1.45026
group_117	NODE___1180_100	0.04698	0.0266	0.0355	-5313.21	13	-5315.29	11	2.02455	0.0946	2.4443	0.03902	-1.57512	-1.44977
group_1927	NODE___1180_100	0.04139	0.17523	0.0394	-751.286	11	-751.789	9	0.519032	0.0272	0.6066	0.0451	-0.756392	-1.4045
cysNC	NODE___1180_100	0.01496	0.01881	0.04041	-4408.02	15	-4408.38	13	1.36413	0.0257	1.668	0.01546	-1.72561	-1.39351
group_6531	NODE___1180_100	0.02432	0.03078	0.04161	-2312.02	9	-2312.15	7	0.469092	0.0161	0.6291	0.02573	-1.51173	-1.3808
rplT	NODE___1180_100	0.03165	0.03068	0.04421	-1584.97	29	-1585.12	27	3.32416	0.1286	3.9261	0.0328	-1.51314	-1.35448
rplK	NODE___1180_100	0.03229	0.00693	0.05009	-1818.15	35	-1820.02	33	3.00033	0.1071	3.6228	0.02936	-2.15927	-1.30025
serA	NODE___1180_100	0.02768	0.01926	0.05135	-2738.17	13	-2738.36	11	1.28005	0.0434	1.5687	0.02771	-1.71534	-1.28946
ribH	NODE___1180_100	0.01449	22.6496	0.05393	-1747.84	19	-1753.78	17	4.15973	0.0828	4.4676	0.01908	1.35506	-1.26817
scpA	NODE___1180_100	0.02845	0.01123	0.05665	-3721.26	29	-3724.82	27	8.35274	0.294	10.7824	0.02672	-1.94962	-1.2468
group_1135	NODE___1180_100	0.03584	0.0535	0.05721	-643.312	19	-643.455	17	1.72241	0.0698	1.7476	0.04035	-1.27165	-1.24253
serS	NODE___1180_100	0.01773	0.12243	0.07224	-3078.99	13	-3081.87	11	1.57724	0.0359	1.8225	0.01995	-0.912112	-1.14122
trkA	NODE___1180_100	0.01779	0.02568	0.07688	-3469	13	-3470.16	11	1.87918	0.0413	2.1999	0.01894	-1.5904	-1.11419
hisD	NODE___1180_100	0.03491	0.02007	0.08552	-5869.54	19	-5874.57	17	6.13754	0.2482	7.0319	0.03585	-1.69745	-1.06793
mglB_2	NODE___1180_100	0.04745	0.0262	0.08624	-3126.37	11	-3127.63	9	1.59161	0.0796	1.8641	0.04271	-1.5817	-1.06429
acpP_1	NODE___1180_100	0.02037	0.03574	0.08832	-475.505	11	-476.524	9	0.920448	0.0373	0.9841	0.0377	-1.44685	-1.05394
argB	NODE___1180_100	0.01805	0.01947	0.0888	-2899.62	21	-2900.31	19	3.90021	0.0814	4.4154	0.01864	-1.71063	-1.05159
uppP_1	NODE___1180_100	0.02984	0.05106	0.09303	-1877.03	11	-1877.92	9	1.29622	0.0502	1.3946	0.03643	-1.29192	-1.03138
group_39540	NODE___1180_100	0.06732	0.49174	0.10199	-3175.23	9	-3176.52	7	0.021497	0.0034	0.0187	0.18275	-0.308264	-0.991442
yhaM	NODE___1180_100	0.03521	0.03801	0.10805	-2331.2	11	-2331.58	9	1.59573	0.0689	1.8876	0.03662	-1.4201	-0.966375
iscU	NODE___1180_100	0.00723	0.06995	0.11214	-1542.22	23	-1545.05	21	5.99503	0.059	7.3273	0.00839	-1.15521	-0.950239
group_1219	NODE___1180_100	0.01566	0.03225	0.11282	-3998.87	13	-4002.15	11	2.4104	0.0612	3.3727	0.01832	-1.49147	-0.947614
group_1220	NODE___1180_100	0.02249	0.0333	0.12215	-4409.44	13	-4411.51	11	1.86317	0.0547	2.3036	0.02403	-1.47756	-0.913107
secE	NODE___1180_100	0.10037	0.55818	0.13484	-516.05	11	-516.856	9	0.596232	0.066	0.5138	0.1303	-0.253226	-0.870181
group_135	NODE___1180_100	0.05419	0.10528	0.13606	-5961.22	19	-5964.26	17	8.65465	0.551	9.6755	0.06132	-0.977654	-0.86627
group_597	NODE___1180_100	0.05904	0.14988	0.14259	-3296.44	11	-3298.42	9	1.25613	0.0899	1.4314	0.06358	-0.824256	-0.845911
lcfB	NODE___1180_100	0.07903	0.02069	0.14373	-6245.62	19	-6246.54	17	3.16494	0.2773	3.5296	0.07843	-1.68424	-0.842453
msbA	NODE___1180_100	0.03019	0.04918	0.16503	-4773.19	13	-4774.28	11	1.72625	0.0641	2.0226	0.0319	-1.30821	-0.782437
ybiT_1	NODE___1180_100	0.0471	0.06667	0.17981	-4948.46	11	-4949.61	9	1.71289	0.09	1.87	0.04831	-1.17607	-0.745186
hisG	NODE___1180_100	0.01769	0.01036	0.18028	-3267.97	31	-3269.61	29	5.8138	0.1255	7.248	0.01734	-1.98464	-0.744052
lagD	NODE___1180_100	0.08933	0.15887	0.18752	-3876.75	9	-3878.75	7	0.319814	0.0395	0.2901	0.13664	-0.798958	-0.726952
rfbA	NODE___1180_100	0.02584	0.03935	0.19235	-1698.09	11	-1700.31	9	1.36881	0.0467	1.6083	0.02951	-1.40506	-0.715908
group_646	NODE___1180_100	0.07247	0.04374	0.20937	-5755.64	9	-5756.27	7	1.93647	0.1529	2.0968	0.07354	-1.35912	-0.679086
pyrK_2	NODE___1180_100	0.03634	0.04204	0.33747	-2322.48	17	-2323.52	15	1.54289	0.0647	1.7349	0.0374	-1.37634	-0.471765
thiH	NODE___1180_100	0.01667	0.03905	0.41158	-2600.89	11	-2602.38	9	1.59375	0.0377	2.1521	0.01766	-1.40838	-0.385546
rpsJ	NODE___2184_100	0.01327	0.00753	0.00456	-1140.48	31	-1141.07	29	3.11111	0.0358	3.736	0.00968	-2.12321	-2.34104
rpoC	NODE___2184_100	0.0213	0.04644	0.00495	-14280.9	25	-14282.8	23	3.08441	0.0788	3.7491	0.02101	-1.33311	-2.30539
csrA	NODE___2184_100	0.06264	0.02812	0.006	-685.853	15	-689.518	13	2.53904	0.1118	3.1028	0.03548	-1.55098	-2.22185
glgC_1	NODE___2184_100	0.019	0.12964	0.00659	-6335.57	43	-6338.61	41	5.2837	0.1274	6.8346	0.01863	-0.887261	-2.18111
group_1010	NODE___2184_100	0.01727	0.00225	0.00668	-2205.81	11	-2209.16	9	2.21213	0.0378	3.2629	0.01124	-2.64782	-2.17522
group_644	NODE___2184_100	0.01234	0.13217	0.00785	-2943.14	21	-2944.35	19	3.671	0.0607	5.02	0.01197	-0.878867	-2.10513
group_655	NODE___2184_100	0.02229	0.01838	0.0079	-1006.35	31	-1006.94	29	2.68001	0.0663	3.4926	0.019	-1.73565	-2.10237
cheB_2	NODE___2184_100	0.01327	0.00527	0.00801	-1690.99	37	-1691.67	35	5.35498	0.0822	7.2322	0.01149	-2.27819	-2.09637
spoVT	NODE___2184_100	0.00784	0.00516	0.0081	-2760.78	47	-2760.86	45	5.39791	0.0519	6.7715	0.00765	-2.28735	-2.09151
bcd_2	NODE___2184_100	0.0208	0.01013	0.00838	-3553.23	17	-3555.2	15	2.69761	0.0553	3.2081	0.01731	-1.99439	-2.07676
group_296	NODE___2184_100	0.03101	0.05462	0.00892	-2279.02	27	-2281.83	25	6.35341	0.2605	7.8933	0.03241	-1.26265	-2.04964
group_66	NODE___2184_100	0.034	0.02396	0.00969	-3854.2	11	-3855.59	9	2.02273	0.0748	2.4089	0.03071	-1.62051	-2.01368
rpsD	NODE___2184_100	0.03031	0.01822	0.00976	-1729.36	15	-1730.23	13	1.57574	0.0558	2.0443	0.02726	-1.73945	-2.01055
atpD	NODE___2184_100	0.01554	0.02748	0.01016	-5787.5	35	-5788.81	33	3.84187	0.0643	4.2529	0.01518	-1.56098	-1.99311
gltD	NODE___2184_100	0.02084	0.05086	0.01099	-5968.36	29	-5968.84	27	3.69238	0.0842	4.0572	0.02075	-1.29362	-1.959
group_1727	NODE___2184_100	0.01122	0.05035	0.01188	-4003.28	15	-4010.67	13	2.18798	0.043	2.4026	0.01767	-1.298	-1.92518
group_375	NODE___2184_100	0.03053	0.10521	0.01205	-5393.92	21	-5395.98	19	2.52565	0.0922	3.168	0.02895	-0.977943	-1.91901
dnaK_1	NODE___2184_100	0.01271	0.01385	0.01282	-8138.44	23	-8138.45	21	4.23282	0.0601	4.6935	0.01281	-1.85855	-1.89211
mscL	NODE___2184_100	1e-4	0.06731	0.01287	-549.802	11	-553.385	9	17.9326	0.2926	20.1846	0.0253	-1.17192	-1.89042
pgk	NODE___2184_100	0.01901	0.02243	0.01311	-5102.86	27	-5103.46	25	3.5057	0.0683	3.7692	0.0182	-1.64917	-1.8824
group_219	NODE___2184_100	0.01376	0.02369	0.01361	-2317.48	15	-2317.68	13	3.00799	0.0535	3.7837	0.01418	-1.62543	-1.86614
dctM	NODE___2184_100	0.01938	0.27489	0.01388	-3368.79	11	-3370.57	9	2.37215	0.0436	2.5288	0.01753	-0.560841	-1.85761
fusA_2	NODE___2184_100	0.01976	0.02698	0.01448	-7174.49	19	-7174.93	17	2.50274	0.0606	2.9908	0.02025	-1.56896	-1.83923
fliM	NODE___2184_100	0.02844	0.0167	0.01486	-4828.35	33	-4830.31	31	4.00866	0.121	4.8978	0.02485	-1.77728	-1.82798
rsxA	NODE___2184_100	0.03461	0.03141	0.01536	-2652.75	29	-2653.47	27	3.516	0.1093	3.3655	0.03244	-1.50293	-1.81361
atpA	NODE___2184_100	0.02045	0.02047	0.01538	-7114.58	37	-7115.04	35	4.62023	0.1064	5.4499	0.01955	-1.68888	-1.81304
group_286	NODE___2184_100	0.02048	0.56853	0.01548	-1954.36	37	-1951.05	35	5.23915	0.1139	5.6244	0.02034	-0.245247	-1.81023
recA	NODE___2184_100	0.02422	0.04924	0.01667	-3904.7	21	-3907.68	19	3.50723	0.1173	4.0718	0.0282	-1.30768	-1.77806
ykvT	NODE___2184_100	0.10252	0.15943	0.01667	-5848.67	21	-5855.8	19	4.18147	0.4256	4.0182	0.10347	-0.79743	-1.77806
group_469	NODE___2184_100	0.02199	0.0152	0.0167	-1120.65	25	-1120.84	23	5.20198	0.1397	6.9687	0.02015	-1.81816	-1.77728
bcd	NODE___2184_100	0.02436	0.0051	0.01673	-4023.86	23	-4025.91	21	2.45557	0.0563	2.7211	0.02067	-2.29243	-1.7765
group_341	NODE___2184_100	0.03328	0.03098	0.017	-2472.32	9	-2472.78	7	1.87482	0.0694	2.1884	0.03115	-1.50892	-1.76955
carE	NODE___2184_100	0.02643	0.03779	0.01825	-4701.8	35	-4702.54	33	3.85029	0.1114	4.1278	0.0269	-1.42262	-1.73874
rplC	NODE___2184_100	0.02916	0.02056	0.01848	-2240.35	19	-2240.55	17	2.22944	0.0741	2.6435	0.028	-1.68698	-1.7333
rpoB	NODE___2184_100	0.01659	0.0121	0.01881	-13234	19	-13234.7	17	2.57942	0.0542	3.1947	0.01691	-1.91721	-1.72561
leuB	NODE___2184_100	0.04746	0.0586	0.01887	-2760.62	11	-2761.34	9	1.3299	0.0697	1.4393	0.04824	-1.2321	-1.72423
ngcF	NODE___2184_100	0.05623	0.03592	0.01951	-1990.55	11	-1992.22	9	0.949737	0.0432	1.0316	0.04194	-1.44466	-1.70974
minD	NODE___2184_100	0.01976	0.02899	0.01962	-3677.08	29	-3677.44	27	3.55819	0.0859	4.1221	0.02077	-1.53775	-1.7073
rpsH	NODE___2184_100	0.05857	0.02585	0.0198	-1436.39	25	-1438.33	23	1.93156	0.1026	2.2528	0.0459	-1.58754	-1.70333
ftsH_1	NODE___2184_100	0.02757	0.02927	0.01993	-8513.83	33	-8514.38	31	4.60144	0.1461	5.431	0.02692	-1.53358	-1.70049
ywaC	NODE___2184_100	0.01322	0.01273	0.01995	-2863.45	37	-2863.88	35	3.6316	0.0683	4.6791	0.01448	-1.89517	-1.70006
rplE	NODE___2184_100	0.01568	0.01875	0.01996	-2227.14	39	-2227.26	37	3.56841	0.0718	4.2535	0.0168	-1.727	-1.69984
yggP	NODE___2184_100	0.01954	0.03748	0.02035	-5415.85	31	-5417.12	29	4.04917	0.1011	4.841	0.02087	-1.4262	-1.69144
rpoA	NODE___2184_100	0.01051	0.00812	0.02051	-3640.5	33	-3641.65	31	2.31032	0.0341	2.7711	0.01228	-2.09044	-1.68803
greA_2	NODE___2184_100	0.01447	0.03056	0.02059	-2283.6	37	-2284.85	35	4.0884	0.0953	5.4578	0.01744	-1.51485	-1.68634
group_291	NODE___2184_100	0.05526	0.10635	0.0214	-1770.36	9	-1772.55	7	0.739188	0.0237	0.8612	0.02843	-0.973263	-1.66959
eda	NODE___2184_100	0.02805	0.05792	0.0216	-2030.14	17	-2031.03	15	2.33233	0.0737	2.4637	0.03	-1.23717	-1.66555
efp	NODE___2184_100	0.01258	0.00899	0.02168	-2964.91	39	-2965.31	37	5.04003	0.0746	6.0988	0.01225	-2.04624	-1.66394
rpsI	NODE___2184_100	0.04486	0.0439	0.02201	-1587.93	25	-1588.38	23	2.71389	0.1274	3.0282	0.04201	-1.35754	-1.65738
groS	NODE___2184_100	0.0184	0.01451	0.02214	-1373.67	33	-1373.77	31	4.12684	0.0892	4.8532	0.01841	-1.83833	-1.65482
typA	NODE___2184_100	0.02744	0.0374	0.02274	-9860.9	27	-9862.69	25	5.01858	0.1799	6.2547	0.02864	-1.42713	-1.64321
rplP	NODE___2184_100	0.0242	0.03	0.02279	-1650.35	29	-1650.38	27	2.22948	0.0624	2.6083	0.02393	-1.52288	-1.64226
group_73	NODE___2184_100	0.0346	0.02368	0.02369	-7822	19	-7823.74	17	3.33389	0.1238	3.9237	0.03168	-1.62562	-1.62543
group_430	NODE___2184_100	0.01499	0.02298	0.02396	-4238.89	25	-4239.87	23	3.48327	0.0683	3.8769	0.01754	-1.63865	-1.62051
srrA_2	NODE___2184_100	0.01359	0.01811	0.02403	-3750.03	39	-3750.91	37	5.48303	0.1097	7.3951	0.01477	-1.74208	-1.61925
group_256	NODE___2184_100	0.02664	0.0222	0.025	-5326.14	41	-5326.3	39	6.06518	0.1765	6.822	0.0259	-1.65365	-1.60206
mtlA	NODE___2184_100	0.05213	0.09946	0.02501	-6274.99	25	-6275.94	23	4.13625	0.2164	4.1889	0.05157	-1.00235	-1.60189
glnA_1	NODE___2184_100	0.02718	0.04637	0.02512	-10359.2	33	-10363.1	31	4.97769	0.1683	5.603	0.02995	-1.33376	-1.59998
uvrA	NODE___2184_100	0.03596	0.0367	0.02538	-16557.2	37	-16559.6	35	5.88775	0.2481	7.2006	0.03442	-1.43533	-1.59551
group_347	NODE___2184_100	0.01586	0.12334	0.02543	-3546.25	21	-3548.3	19	4.85325	0.1369	7.1558	0.01835	-0.908896	-1.59465
group_548	NODE___2184_100	0.02445	0.0116	0.0255	-3730.32	11	-3732.23	9	2.12874	0.0579	2.7271	0.02138	-1.93554	-1.59346
group_1255	NODE___2184_100	0.03823	0.05103	0.02622	-702.762	13	-702.947	11	1.66936	0.075	1.8505	0.04016	-1.29217	-1.58137
rpsZ	NODE___2184_100	0.01858	0.05668	0.02716	-625.633	31	-626.001	29	1.60767	0.0446	1.8776	0.02373	-1.24657	-1.56607
ppdK	NODE___2184_100	0.02154	0.01775	0.0275	-8029.47	17	-8030.33	15	2.04533	0.0535	2.2966	0.02321	-1.7508	-1.56067
ilvD	NODE___2184_100	0.02736	0.03465	0.02797	-6135.31	21	-6135.53	19	3.10426	0.0951	3.385	0.02807	-1.4603	-1.55331
rsxB_2	NODE___2184_100	0.02776	0.03683	0.02862	-5409.59	21	-5409.84	19	2.78731	0.0934	3.2781	0.02852	-1.4338	-1.54333
rpsQ	NODE___2184_100	0.036	0.06	0.02882	-1072.72	33	-1072.94	31	3.18671	0.1308	3.9559	0.03347	-1.22185	-1.54031
wecA	NODE___2184_100	0.04197	0.03963	0.02927	-7947.56	31	-7948.68	29	5.26981	0.2544	6.3548	0.03995	-1.40198	-1.53358
glmS	NODE___2184_100	0.03282	0.06041	0.02969	-10620.3	37	-10625	35	5.69688	0.2281	6.5495	0.03459	-1.21889	-1.52739
crh	NODE___2184_100	0.02847	0.01933	0.02983	-786.49	19	-786.612	17	2.31617	0.069	2.6602	0.02613	-1.71377	-1.52535
tarL	NODE___2184_100	0.03289	0.02869	0.02985	-3960.95	9	-3961.03	7	1.41672	0.0594	1.8766	0.03156	-1.54227	-1.52506
lepA	NODE___2184_100	0.02084	0.02536	0.02997	-6987.31	21	-6988.44	19	3.52761	0.101	4.381	0.02294	-1.59585	-1.52331
group_245	NODE___2184_100	0.05369	0.02849	0.03018	-5227.16	27	-5229.45	25	6.0152	0.3179	6.3016	0.04993	-1.54531	-1.52028
argG	NODE___2184_100	0.02625	0.03651	0.03059	-6828.3	31	-6829.01	29	4.85575	0.1686	5.9375	0.02831	-1.43759	-1.51442
rho	NODE___2184_100	0.02037	0.02059	0.03098	-4199.41	17	-4199.48	15	2.67721	0.0671	3.2738	0.02052	-1.68634	-1.50892
lnpD	NODE___2184_100	0.03831	0.02195	0.03107	-5839.06	35	-5840.08	33	5.24542	0.222	6.2282	0.03576	-1.65857	-1.50766
rplK	NODE___2184_100	0.02153	0.19188	0.03113	-1874.32	29	-1875.56	27	3.47116	0.0926	3.9063	0.02376	-0.71697	-1.50682
group_283	NODE___2184_100	0.02142	0.09148	0.03116	-9694.89	25	-9696.72	23	3.71687	0.1117	4.9229	0.02269	-1.03867	-1.5064
cofH	NODE___2184_100	0.03811	0.06447	0.03122	-8208.19	35	-8210.11	33	5.1573	0.2489	6.4147	0.03879	-1.19064	-1.50557
tagH_1	NODE___2184_100	0.02499	0.01843	0.03143	-3666.54	29	-3666.91	27	4.45083	0.1454	5.7417	0.02527	-1.73447	-1.50266
msmX	NODE___2184_100	0.01885	0.03914	0.03151	-4552.05	37	-4554.61	35	2.95093	0.0839	3.419	0.02421	-1.40738	-1.50155
group_147	NODE___2184_100	0.02786	0.01811	0.03174	-12537.2	21	-12538.4	19	2.23347	0.0683	2.389	0.02853	-1.74208	-1.49839
ppsA	NODE___2184_100	0.01806	0.03684	0.03183	-3137.52	11	-3139.02	9	1.35707	0.0399	1.7275	0.02315	-1.43368	-1.49716
rpsE	NODE___2184_100	0.03218	0.03836	0.03197	-1654.78	31	-1654.79	29	1.58435	0.0585	1.8063	0.03238	-1.41612	-1.49526
clpP	NODE___2184_100	0.01483	0.04594	0.03242	-2069.63	19	-2073.24	17	2.76932	0.0812	3.3016	0.02367	-1.33781	-1.48919
cysK_1	NODE___2184_100	0.02955	0.01189	0.03245	-3723.56	21	-3725.31	19	3.41398	0.1059	3.8423	0.02761	-1.92482	-1.48879
yclM	NODE___2184_100	0.04151	0.05386	0.03285	-7322.75	29	-7324.13	27	5.33329	0.259	6.1982	0.04142	-1.26873	-1.48346
epsL	NODE___2184_100	0.03591	0.03533	0.03308	-7493.09	33	-7493.13	31	4.57662	0.1972	5.5439	0.03556	-1.45186	-1.48043
ychF	NODE___2184_100	0.03851	0.04306	0.03345	-4693.63	17	-4693.8	15	4.18048	0.175	4.5575	0.03837	-1.36593	-1.4756
group_25	NODE___2184_100	0.02276	0.01342	0.03371	-4998.98	13	-5000.74	11	2.2063	0.0611	2.7017	0.02266	-1.87225	-1.47224
group_967	NODE___2184_100	0.03182	0.02142	0.03388	-830.703	21	-830.792	19	2.3666	0.0789	2.6121	0.03026	-1.66918	-1.47006
yabP	NODE___2184_100	0.00906	0.01886	0.03526	-1202.27	31	-1204.28	29	3.57054	0.0633	4.5195	0.01399	-1.72446	-1.45272
rcsC_12	NODE___2184_100	0.03467	0.03246	0.0366	-6354.26	21	-6354.32	19	4.19964	0.1854	5.3133	0.0349	-1.48865	-1.43652
caiA	NODE___2184_100	0.02405	0.01797	0.03674	-7156.5	25	-7158.31	23	3.31059	0.0923	3.6451	0.02526	-1.74545	-1.43486
group_250	NODE___2184_100	0.02368	0.02085	0.03713	-7391.61	39	-7392.4	37	5.01294	0.1402	5.763	0.02434	-1.68089	-1.43028
hup	NODE___2184_100	0.02912	0.03671	0.03715	-1098.51	33	-1098.6	31	2.78159	0.0943	3.0101	0.03127	-1.43522	-1.43004
glgA_1	NODE___2184_100	0.02018	0.01743	0.03795	-7161.73	35	-7165.46	33	4.49264	0.1374	5.9204	0.02306	-1.7587	-1.42079
cheA	NODE___2184_100	0.02602	0.02947	0.03802	-8866.84	21	-8867.34	19	3.6017	0.1194	4.4279	0.02697	-1.53062	-1.41999
group_1406	NODE___2184_100	0.01993	0.01839	0.0383	-1386.07	25	-1386.34	23	2.84518	0.0652	3.094	0.02112	-1.73542	-1.4168
rps1	NODE___2184_100	0.02919	0.03193	0.03873	-4233.55	21	-4233.96	19	2.86997	0.1004	3.191	0.0314	-1.4958	-1.41195
ptsG_1	NODE___2184_100	0.03723	0.04434	0.03875	-7432.57	15	-7432.77	13	3.12938	0.1228	3.2333	0.03808	-1.3532	-1.41173
rplM	NODE___2184_100	0.06659	0.3186	0.0389	-1464.75	23	-1466.17	21	2.0492	0.1352	2.3426	0.05831	-0.496754	-1.41005
spoVAD	NODE___2184_100	0.05229	0.02786	0.03921	-4739.93	25	-4741.72	23	3.90271	0.214	4.3613	0.04905	-1.55502	-1.4066
group_202	NODE___2184_100	0.02359	0.02604	0.03945	-4405.83	25	-4407.66	23	2.67261	0.0897	3.0434	0.02922	-1.58436	-1.40395
ziaR	NODE___2184_100	0.03427	0.02892	0.03948	-1676.6	23	-1676.76	21	4.85625	0.2175	6.2419	0.03488	-1.5388	-1.40362
melD	NODE___2184_100	0.02947	0.03432	0.0398	-3270.14	23	-3270.37	21	2.39425	0.0829	2.6912	0.03081	-1.46445	-1.40012
guaB	NODE___2184_100	0.03252	0.03558	0.03993	-7977.69	39	-7977.98	37	5.42131	0.2086	6.2204	0.03352	-1.44879	-1.3987
fabG_1	NODE___2184_100	0.03317	0.13732	0.04198	-4861.49	39	-4862.62	37	6.02206	0.2276	6.5352	0.03485	-0.862266	-1.37696
group_149	NODE___2184_100	0.07979	0.0555	0.04244	-3965.85	31	-3967.63	29	5.27595	0.3825	5.2696	0.07266	-1.25571	-1.37222
recR	NODE___2184_100	0.04039	0.03499	0.04265	-3705.63	43	-3705.68	41	5.74589	0.276	6.8196	0.04043	-1.45606	-1.37008
udk	NODE___2184_100	0.07445	0.07867	0.04277	-7838.43	21	-7840.41	19	3.87431	0.3255	4.4986	0.07201	-1.10419	-1.36886
adk	NODE___2184_100	0.02856	0.09315	0.04329	-3887.23	45	-3893.8	43	5.19802	0.2123	5.9351	0.03539	-1.03082	-1.36361
group_407	NODE___2184_100	0.04076	0.35266	0.04378	-509.236	25	-510.779	23	1.93569	0.1213	2.5253	0.04837	-0.452644	-1.35872
rpsP	NODE___2184_100	0.02721	0.04698	0.04405	-981.134	27	-981.575	25	2.66446	0.1058	3.2497	0.03236	-1.32809	-1.35605
gpmI	NODE___2184_100	0.03321	0.04519	0.04409	-5429.32	21	-5429.94	19	3.2527	0.1305	3.7404	0.03495	-1.34496	-1.35566
flhA	NODE___2184_100	0.03214	0.01614	0.04414	-7953.12	17	-7959.14	15	3.66735	0.1372	4.0303	0.03408	-1.7921	-1.35517
yceD_1	NODE___2184_100	0.02603	0.02844	0.04414	-2789.61	35	-2789.96	33	3.95245	0.1196	4.4278	0.02708	-1.54607	-1.35517
gltP	NODE___2184_100	0.02031	0.03994	0.04431	-4428.21	17	-4430.17	15	3.1106	0.0832	3.6221	0.02307	-1.39859	-1.3535
group_1051	NODE___2184_100	0.01476	0.01359	0.04438	-4029.64	11	-4037.6	9	2.95215	0.0997	3.8995	0.02185	-1.86678	-1.35281
ybbH	NODE___2184_100	0.03613	0.10734	0.04438	-2434.36	17	-2434.74	15	2.38401	0.1074	2.9264	0.03705	-0.969238	-1.35281
spo0A	NODE___2184_100	0.02374	0.01868	0.04479	-4252.32	35	-4255.34	33	5.48508	0.178	6.5732	0.02684	-1.72862	-1.34882
group_440	NODE___2184_100	0.02393	0.03303	0.04571	-3208.36	15	-3209	13	2.34638	0.0683	2.6208	0.02608	-1.48109	-1.33999
polC	NODE___2184_100	0.0483	0.03778	0.04634	-15737.9	17	-15738.8	15	3.33502	0.1931	4.1015	0.04706	-1.42274	-1.33404
group_1185	NODE___2184_100	0.09668	0.02473	0.04692	-727.298	11	-728.506	9	0.517079	0.0302	0.58	0.05254	-1.60678	-1.32864
sigE	NODE___2184_100	0.03526	0.02229	0.04727	-4276.38	29	-4277.87	27	5.29124	0.2604	6.8751	0.03758	-1.65189	-1.32541
group_159	NODE___2184_100	0.03802	0.02842	0.04739	-6860.33	37	-6860.99	35	3.8744	0.1651	4.3555	0.03792	-1.54638	-1.32431
groL	NODE___2184_100	0.02018	0.00552	0.04754	-6540.84	23	-6549.72	21	3.576	0.0889	3.9019	0.02256	-2.25806	-1.32294
group_181	NODE___2184_100	0.07504	0.05411	0.0483	-4056.72	21	-4057.59	19	2.75501	0.2013	2.8608	0.07016	-1.26672	-1.31605
rapA_1	NODE___2184_100	0.04067	0.02361	0.04876	-3802.72	13	-3803.5	11	1.91316	0.0854	2.2321	0.0381	-1.6269	-1.31194
gumD	NODE___2184_100	0.05379	0.02642	0.0496	-5890.96	21	-5893.3	19	3.83863	0.2202	4.53	0.04867	-1.57807	-1.30452
group_30	NODE___2184_100	0.02077	0.0657	0.05246	-7140.38	35	-7156	33	4.87731	0.1872	5.928	0.03083	-1.18243	-1.28017
eno	NODE___2184_100	0.04949	0.04424	0.05256	-8007.16	29	-8007.37	27	5.6615	0.3146	6.3516	0.04956	-1.35418	-1.27934
group_1454	NODE___2184_100	0.05165	0.05285	0.0527	-6381.51	9	-6381.51	7	1.84862	0.1003	1.9292	0.05208	-1.27696	-1.27819
group_157	NODE___2184_100	0.04339	0.10924	0.05377	-9423.5	31	-9435.18	29	4.07209	0.2406	4.6845	0.05007	-0.961618	-1.26946
slmA	NODE___2184_100	0.02545	0.03017	0.05516	-1693.89	11	-1694.28	9	2.07534	0.0662	2.2968	0.02881	-1.52042	-1.25838
pckA	NODE___2184_100	0.01664	0.02521	0.0557	-8036.06	31	-8048.79	29	4.16751	0.1066	4.8365	0.02183	-1.59843	-1.25414
ilvH	NODE___2184_100	0.01572	0.02182	0.05578	-2321.56	39	-2326.22	37	3.6542	0.0971	4.0948	0.02343	-1.66115	-1.25352
rplX	NODE___2184_100	0.04307	0.09083	0.05881	-1305.24	37	-1305.6	35	2.65979	0.1486	3.0741	0.0477	-1.04177	-1.23055
ilvH_1	NODE___2184_100	0.02473	0.02251	0.05924	-2065.74	29	-2067.37	27	3.33642	0.1121	4.016	0.02787	-1.64762	-1.22738
group_981	NODE___2184_100	0.03506	0.31612	0.05943	-618.26	17	-621.574	15	1.86431	0.1065	2.0489	0.05261	-0.500148	-1.22599
group_1571	NODE___2184_100	0.05969	0.06042	0.064	-1016.06	9	-1016.07	7	0.532227	0.033	0.5353	0.06161	-1.21882	-1.19382
atpG	NODE___2184_100	0.04818	0.07689	0.06519	-3973.82	31	-3974.66	29	3.93892	0.2359	4.5282	0.05199	-1.11413	-1.18582
group_387	NODE___2184_100	0.02855	0.05339	0.0663	-1862.13	31	-1863.25	29	4.03214	0.1373	4.2029	0.03296	-1.27254	-1.17849
rplO	NODE___2184_100	0.0659	0.09034	0.06735	-1311.07	25	-1311.16	23	1.18287	0.0885	1.3036	0.06791	-1.04412	-1.17166
bglF_1	NODE___2184_100	0.05357	0.06877	0.06873	-6277.95	13	-6278.61	11	2.6562	0.1491	2.6231	0.05691	-1.1626	-1.16285
group_972	NODE___2184_100	0.01225	0.03229	0.07089	-1156.71	35	-1161.19	33	4.40224	0.1121	4.5981	0.02398	-1.49093	-1.14942
ftsW_1	NODE___2184_100	0.06859	0.06897	0.07215	-6223.2	27	-6223.22	25	5.54441	0.3957	5.7399	0.06896	-1.16134	-1.14176
group_1361	NODE___2184_100	0.02331	0.0667	0.07316	-2935.17	9	-2938.54	7	0.636817	0.0269	0.6635	0.04059	-1.17587	-1.13573
mutS_2	NODE___2184_100	0.05009	0.06227	0.07347	-14713.4	25	-14716.9	23	5.13447	0.3232	5.945	0.05377	-1.20572	-1.13389
group_346	NODE___2184_100	0.08115	0.07604	0.07393	-4022.78	11	-4022.84	9	2.72459	0.2408	3.0542	0.0789	-1.11896	-1.13118
group_999	NODE___2184_100	0.09756	0.0228	0.07687	-4713.76	9	-4716.1	7	2.14467	0.2137	2.4211	0.08719	-1.64207	-1.11424
mglC	NODE___2184_100	0.06377	0.05868	0.07754	-11034.3	43	-11034.9	41	6.46491	0.4481	6.9152	0.06475	-1.23151	-1.11047
tpiA	NODE___2184_100	0.03128	0.03438	0.08195	-3808.42	37	-3810.68	35	4.59744	0.1659	4.8811	0.03409	-1.46369	-1.08645
obg	NODE___2184_100	0.06652	0.09247	0.08694	-4414.86	11	-4415.73	9	2.7823	0.2176	2.9448	0.0739	-1.034	-1.06078
group_284	NODE___2184_100	0.1128	0.08626	0.08982	-6645.9	25	-6646.89	23	4.89669	0.4957	4.7046	0.10589	-1.06419	-1.04663
isp	NODE___2184_100	0.06056	0.09196	0.09112	-5125.58	11	-5127.17	9	2.52461	0.176	2.6092	0.06788	-1.0364	-1.04039
gltA	NODE___2184_100	0.02703	0.01659	0.09709	-4270.43	15	-4273.55	13	2.23073	0.069	2.562	0.02704	-1.78015	-1.01283
group_48	NODE___2184_100	0.02807	0.02404	0.09948	-6166.37	17	-6182.85	15	3.32072	0.1567	4.0802	0.03602	-1.61907	-1.00226
group_1570	NODE___2184_100	0.08785	0.11753	0.10901	-1978.21	9	-1978.35	7	0.49248	0.0464	0.4627	0.10047	-0.929851	-0.962534
smc_2	NODE___2184_100	0.09681	0.09757	0.10924	-16538.8	17	-16539.3	15	4.40312	0.4682	4.6726	0.09902	-1.01068	-0.961618
mepA_4	NODE___2184_100	0.05067	0.07211	0.1096	-5614.13	15	-5618.66	13	3.91585	0.24	3.9355	0.05971	-1.142	-0.960189
rplR	NODE___2184_100	0.07255	0.40465	0.11034	-966.491	21	-967.63	19	0.94557	0.0809	0.9547	0.08489	-0.39292	-0.957267
group_427	NODE___2184_100	0.04958	0.07407	0.11201	-3057.73	9	-3059.89	7	2.00009	0.1537	2.216	0.06725	-1.13036	-0.950743
group_626	NODE___2184_100	0.03541	0.17232	0.1138	-4167.33	9	-4184.23	7	1.31956	0.0942	1.5945	0.06539	-0.763664	-0.943858
rplJ	NODE___2184_100	0.04744	0.05919	0.11382	-2178.76	33	-2179.69	31	2.6929	0.1364	2.6989	0.05069	-1.22775	-0.943781
purR_1	NODE___2184_100	0.07747	0.02776	0.11486	-4011.89	9	-4014.13	7	0.443071	0.0322	0.476	0.06731	-1.55658	-0.939831
glgP	NODE___2184_100	0.0229	0.02023	0.12194	-7615.66	17	-7655.3	15	2.59257	0.1138	3.1733	0.03496	-1.694	-0.913854
fprA	NODE___2184_100	0.02865	0.01797	0.12363	-4878.7	27	-4880.37	25	3.09514	0.0986	3.5235	0.02804	-1.74545	-0.907876
group_526	NODE___2184_100	0.02921	0.06027	0.13642	-774.569	17	-776.398	15	3.33317	0.1366	3.694	0.03828	-1.2199	-0.865122
clpX_1	NODE___2184_100	0.01971	0.4285	0.14639	-4561.43	31	-4575.52	29	3.33593	0.0876	3.9082	0.02255	-0.368049	-0.834489
rplA	NODE___2184_100	0.04644	0.05083	0.15889	-3174.6	33	-3176.52	31	2.92925	0.1533	3.0702	0.05005	-1.29388	-0.798903
group_1448	NODE___2184_100	0.07084	0.07257	0.16786	-2956.96	13	-2957.71	11	0.896267	0.0656	0.894	0.07384	-1.13924	-0.775053
group_1353	NODE___2184_100	0.07006	0.00903	0.18175	-536.386	9	-540.237	7	1.75302	0.0676	1.916	0.04492	-2.04431	-0.740526
group_1364	NODE___2184_100	1e-4	2.2959	0.18393	-294.424	9	-299.626	7	0.728346	0.1156	0.6074	0.19222	0.360953	-0.735347
group_4223	NODE___2184_100	1e-4	0.0324	0.28636	-1422.43	9	-1424.47	7	0.749737	0.0277	0.7551	0.03761	-1.48945	-0.543088
group_905	NODE___2184_100	0.36101	0.07298	0.33093	-1464.35	9	-1469.36	7	0.400877	0.0462	0.3599	0.1329	-1.1368	-0.480264
asd2	NODE___2184_100	0.06619	0.08269	0.33402	-3129.01	15	-3129.61	13	2.01253	0.1472	2.205	0.06695	-1.08255	-0.476228
group_6285	NODE___2184_100	0.02308	0.95367	0.37012	-1217.61	9	-1220.58	7	0.988816	0.0297	1.1091	0.02829	-0.0206019	-0.431657
yloB	NODE___2184_100	0.02565	0.18898	0.5754	-4431.18	9	-4437.41	7	0.784623	0.0247	0.8607	0.02918	-0.723584	-0.24003
sigA	NODE___4428_87	0.01807	0.01182	0.06201	-2885.57	13	-2888.04	11	4.81831	0.1242	7.5891	0.01741	-1.92738	-1.20754
group_182	NODE___4428_87	0.08111	0.32294	0.06329	-1077.44	21	-1078.35	19	5.1422	0.406	5.0321	0.08227	-0.490878	-1.19866
cadA	NODE___4428_87	0.06206	0.13319	0.11284	-3444.51	9	-3445.78	7	0.252402	0.0237	0.2496	0.0946	-0.875528	-0.947537
group_621	NODE___4428_87	0.10044	0.18919	0.32085	-1094.91	9	-1096	7	0.220085	0.0301	0.1966	0.15411	-0.723102	-0.493698
gap	NODE___4428_87	0.01537	0.01451	1.79736	-1832.57	13	-1832.57	11	1.30398	0.0268	1.7548	0.01525	-1.83833	0.254635
fusA_2	NODE___5493_100	0.01723	0.01704	0.00207	-5020.41	9	-5025.85	7	1.66885	0.0279	2.1162	0.01313	-1.76853	-2.68403
ntpB	NODE___5493_100	0.01418	0.02819	0.00396	-3737.28	11	-3740.85	9	1.87515	0.0365	2.3762	0.01529	-1.5499	-2.4023
hslU	NODE___5493_100	0.0108	0.02168	0.00406	-2673.66	9	-2678.7	7	2.83337	0.0419	3.8995	0.01059	-1.66394	-2.39147
group_121	NODE___5493_100	0.01289	0.0281	0.00479	-1736.26	9	-1739.59	7	5.20808	0.07	6.8606	0.01377	-1.55129	-2.31966
rpsC	NODE___5493_100	0.03016	0.00708	0.009	-1678.57	11	-1680.47	9	1.30889	0.035	1.61	0.02162	-2.14997	-2.04576
group_193	NODE___5493_100	0.04558	0.00811	0.0104	-2485.07	9	-2490.83	7	1.5917	0.05	1.8352	0.02682	-2.09098	-1.98297
efp	NODE___5493_100	0.00524	0.0077	0.01092	-1302.27	9	-1302.48	7	2.71516	0.0259	3.835	0.00674	-2.11351	-1.96178
gap	NODE___5493_100	0.03479	0.04811	0.01093	-2530.9	11	-2533.69	9	1.23109	0.0474	1.4082	0.03338	-1.31776	-1.96138
smc_2	NODE___5493_100	0.0408	0.01672	0.0112	-9116.63	9	-9133.7	7	3.31691	0.1092	4.607	0.0247	-1.77676	-1.95078
typA	NODE___5493_100	0.02401	0.01776	0.012070000000000001	-4971.95	11	-4973.5	9	1.80925	0.0486	2.386	0.02042	-1.75056	-1.91829
sigA	NODE___5493_100	0.01835	0.00526	0.01303	-2998.41	11	-3000.31	9	2.41168	0.0513	3.3676	0.01514	-2.27901	-1.88506
nusG	NODE___5493_100	0.022	0.01071	0.0145	-1475.16	11	-1475.61	9	1.99483	0.0509	2.6974	0.0188	-1.97021	-1.83863
group_115	NODE___5493_100	0.01107	0.05167	0.014880000000000001	-1823.25	11	-1828.8	9	2.35817	0.0581	2.9986	0.01915	-1.28676	-1.8274
rplA	NODE___5493_100	0.03035	0.05356	0.01496	-2030.73	13	-2031.71	11	1.95498	0.0694	2.2709	0.0304	-1.27116	-1.82507
rny	NODE___5493_100	0.01066	0.02654	0.01501	-3747.25	9	-3750.31	7	2.4555	0.0494	3.1038	0.01568	-1.5761	-1.82362
group_104	NODE___5493_100	0.02427	0.02231	0.01592	-3116.38	13	-3116.62	11	2.26533	0.0607	2.6298	0.02308	-1.6515	-1.79806
yecD	NODE___5493_100	0.03225	0.01835	0.01648	-1604.56	11	-1605.35	9	2.587	0.0815	3.0302	0.02681	-1.73636	-1.78304
fba	NODE___5493_100	0.0328	0.04794	0.01853	-2625.79	11	-2626.85	9	1.87068	0.0719	2.2862	0.03158	-1.3193	-1.73212
hslV	NODE___5493_100	0.0067	0.01864	0.01936	-1387.47	9	-1388.79	7	2.67379	0.0411	3.1406	0.01262	-1.72955	-1.71309
group_38	NODE___5493_100	0.03116	0.03204	0.02037	-5027.42	11	-5028.5	9	2.32214	0.087	3.0642	0.02862	-1.49431	-1.69101
rpoA	NODE___5493_100	0.01268	0.03277	0.02377	-2872.14	13	-2873.61	11	2.15593	0.0437	2.829	0.01552	-1.48452	-1.62397
group_93	NODE___5493_100	0.04793	0.06145	0.02451	-5895.55	11	-5899.38	9	2.96623	0.1572	3.4153	0.04524	-1.21148	-1.61066
rpsI	NODE___5493_100	0.02491	0.09394	0.02473	-966.931	9	-968.829	7	1.0504	0.0502	1.3377	0.03712	-1.02715	-1.60678
rho	NODE___5493_100	0.05462	0.02256	0.02631	-3902.21	9	-3905.96	7	2.29066	0.1119	2.7683	0.03977	-1.64666	-1.57988
rplC	NODE___5493_100	0.03344	0.07034	0.02707	-1723.26	13	-1724.66	11	1.61512	0.068	1.801	0.03756	-1.1528	-1.56751
rplT	NODE___5493_100	0.02257	0.01109	0.02772	-968.902	11	-969.21	9	1.95504	0.0542	2.5059	0.02153	-1.95507	-1.55721
group_114	NODE___5493_100	0.02298	0.05374	0.03016	-3459.2	11	-3460.89	9	2.8812	0.0913	3.3717	0.02736	-1.2697	-1.52057
rnfD	NODE___5493_100	0.0885	0.052	0.03282	-3321.66	13	-3324.86	11	2.7333	0.1988	2.6303	0.07255	-1.284	-1.48386
serS	NODE___5493_100	0.02405	0.04586	0.03304	-3035.94	9	-3037.06	7	1.31247	0.0589	1.7365	0.03381	-1.33857	-1.48096
pyk	NODE___5493_100	0.02745	0.02548	0.04299	-4272.3	11	-4273.03	9	2.70049	0.0972	3.353	0.02904	-1.5938	-1.36663
rplM	NODE___5493_100	0.02478	0.02797	0.04682	-960.892	11	-961.027	9	1.01162	0.0348	1.2847	0.02708	-1.55331	-1.32957
btuD_2	NODE___5493_100	0.05545	0.07068	0.04733	-6228.18	11	-6229.19	9	2.78697	0.1733	3.1348	0.05604	-1.1507	-1.32486
rbr3A	NODE___5493_100	0.02284	0.05631	0.05403	-1652.43	13	-1654.08	11	1.99725	0.0734	2.3993	0.0305	-1.24941	-1.26737
rpsB	NODE___5493_100	0.01405	0.03764	0.06098	-1693.44	9	-1695.93	7	1.33294	0.0422	1.6032	0.02623	-1.42435	-1.21481
rplX	NODE___5493_100	0.1608	0.06389	0.06103	-936.941	9	-938.417	7	0.766351	0.0773	0.8191	0.09534	-1.19457	-1.21446
rplL	NODE___5493_100	0.02623	0.02576	0.07708	-828.976	11	-830.082	9	0.995956	0.0386	0.9966	0.03853	-1.58905	-1.11306
group_221	NODE___5493_100	0.01293	1.53726	0.65173	-1027.11	13	-1015.8	11	2.50262	0.037	2.861	0.01599	0.186747	-0.185932
hemL	NODE___5515_100	0.0392	0.0535	0.00401	-5788.38	23	-5795.89	21	2.31798	0.1069	2.7366	0.03855	-1.27165	-2.39686
group_377	NODE___5515_100	0.01922	0.04101	0.00434	-4473.49	21	-4479.2	19	2.6803	0.0824	3.5951	0.02214	-1.38711	-2.36251
group_565	NODE___5515_100	0.01961	0.02105	0.00557	-3227.15	27	-3228.28	25	2.71115	0.0639	3.4189	0.01866	-1.67675	-2.25414
ftsY	NODE___5515_100	0.01285	0.01589	0.00657	-4054.48	33	-4054.89	31	5.84941	0.0927	7.0908	0.013	-1.79888	-2.18243
glyQS	NODE___5515_100	0.01867	0.02645	0.00762	-5201.17	31	-5203.01	29	2.8184	0.0756	3.8858	0.01932	-1.57757	-2.11805
nrdD	NODE___5515_100	0.0122	0.02138	0.00812	-7720.15	25	-7722.18	23	2.64982	0.0505	3.7815	0.01327	-1.66999	-2.09044
fucI	NODE___5515_100	0.03039	0.03976	0.01029	-6032.58	19	-6035.63	17	2.47788	0.0925	2.9581	0.03075	-1.40055	-1.98758
pgi	NODE___5515_100	0.03714	0.05333	0.01148	-6872.5	23	-6877.04	21	4.67463	0.2205	5.9102	0.03698	-1.27303	-1.94006
ruvB	NODE___5515_100	0.0145	0.02536	0.01151	-4021.14	21	-4021.39	19	3.39475	0.0603	4.1384	0.01454	-1.59585	-1.93892
guaB	NODE___5515_100	0.02495	0.0348	0.01239	-6583.67	33	-6585.22	31	3.33011	0.0972	3.8145	0.02535	-1.45842	-1.90693
pfp	NODE___5515_100	0.02476	0.01896	0.01473	-5896.56	47	-5897	45	4.0933	0.1258	5.2611	0.02393	-1.72216	-1.8318
purA	NODE___5515_100	0.02616	0.11274	0.01556	-6899.91	37	-6901.04	35	4.63851	0.1449	5.6636	0.02554	-0.947922	-1.80799
oadA	NODE___5515_100	0.01701	0.0127	0.01557	-6938.34	33	-6938.64	31	4.56772	0.1008	6.1258	0.01648	-1.8962	-1.80771
rpsD	NODE___5515_100	0.02818	0.03333	0.0156	-2435.72	41	-2435.98	39	2.18916	0.0864	3.0537	0.02822	-1.47716	-1.80688
pnp	NODE___5515_100	0.02018	0.03375	0.01632	-7333.04	25	-7335.09	23	2.65193	0.074	3.2622	0.02248	-1.47173	-1.78728
rplB	NODE___5515_100	0.0342	0.31938	0.01657	-3770.68	45	-3772.15	43	2.9871	0.1219	3.6137	0.03369	-0.495692	-1.78068
iolB	NODE___5515_100	0.04629	1.48604	0.01745	-4942.69	47	-4943.98	45	5.60526	0.3107	6.9383	0.04472	0.17203	-1.7582
fusA	NODE___5515_100	0.02346	0.01781	0.01765	-9305.69	31	-9306.24	29	3.75047	0.1008	4.4776	0.02254	-1.74934	-1.75326
sigE	NODE___5515_100	0.024140000000000002	0.01474	0.01841	-4225.56	37	-4225.87	35	7.34211	0.2274	9.7274	0.0232	-1.8315	-1.73495
ntpB	NODE___5515_100	0.01705	0.02445	0.01963	-5448.98	25	-5449.59	23	2.81763	0.0634	3.3604	0.01872	-1.61172	-1.70708
gyrB	NODE___5515_100	0.0219	0.00558	0.01965	-10102.4	47	-10102.7	45	4.68113	0.138	6.3613	0.02169	-2.25337	-1.70664
bauC	NODE___5515_100	0.02546	0.0287	0.02043	-10666.9	49	-10667.1	47	6.9595	0.2129	8.3535	0.02547	-1.54212	-1.68973
rho	NODE___5515_100	0.05162	0.06845	0.02051	-8238.12	27	-8241.79	25	4.10392	0.2604	4.7929	0.05265	-1.16463	-1.68803
group_511	NODE___5515_100	0.0278	0.03195	0.02121	-3055.64	31	-3055.78	29	3.15362	0.1018	3.6308	0.02795	-1.49553	-1.67346
xylB	NODE___5515_100	0.0186	0.02958	0.02288	-6266.42	31	-6267.75	29	3.15845	0.0827	3.9789	0.0206	-1.529	-1.64054
rpsG	NODE___5515_100	0.03421	0.03571	0.02408	-1782.91	39	-1782.97	37	2.29704	0.0926	2.7276	0.03392	-1.44721	-1.61834
sleB	NODE___5515_100	0.02456	0.06515	0.02515	-2474.32	19	-2475.84	17	4.12073	0.1409	4.7714	0.02654	-1.18609	-1.59946
purC	NODE___5515_100	0.02563	0.04228	0.02532	-3302.04	33	-3302.84	31	4.01715	0.1471	5.3602	0.02728	-1.37387	-1.59654
group_198	NODE___5515_100	0.02865	0.02327	0.02813	-3526.98	27	-3527.13	25	2.23873	0.0646	2.4005	0.02714	-1.6332	-1.55083
rpsS	NODE___5515_100	0.03197	0.29842	0.0282	-1076.67	47	-1077.7	45	2.07867	0.0823	2.4594	0.03351	-0.525172	-1.54975
nrdG	NODE___5515_100	0.04745	1.60375	0.02881	-1874.54	27	-1874.66	25	2.77081	0.1695	3.6072	0.04687	0.205137	-1.54046
tsf	NODE___5515_100	0.03667	0.14609	0.03311	-4263.86	39	-4264.36	37	4.23106	0.1875	5.0927	0.03685	-0.83538	-1.48004
glgP	NODE___5515_100	0.02798	0.04291	0.03499	-10158.2	29	-10160.9	27	2.79975	0.1182	3.7068	0.03143	-1.36744	-1.45606
rhaR_1	NODE___5515_100	0.01786	0.0245	0.03562	-3768.54	31	-3769.58	29	3.95029	0.1085	5.4964	0.01962	-1.61083	-1.44831
rplC	NODE___5515_100	0.03696	0.02674	0.03974	-2394.9	41	-2395.12	39	2.36646	0.1001	2.8233	0.03547	-1.57284	-1.40077
dut	NODE___5515_100	0.03518	2.09457	0.04017	-2633.77	35	-2634.6	33	4.66579	0.2127	5.927	0.03615	0.321095	-1.3961
pgdA	NODE___5515_100	0.0292	0.03434	0.04136	-3167.03	25	-3167.37	23	4.37688	0.166	5.2582	0.03102	-1.4642	-1.38342
cof	NODE___5515_100	0.04684	0.04943	0.04181	-2536.5	21	-2536.55	19	2.59347	0.1412	2.9527	0.04722	-1.30601	-1.37872
spo0A_1	NODE___5515_100	0.0454	0.07556	0.04207	-4869.44	39	-4870.47	37	7.21035	0.4069	8.4798	0.04685	-1.12171	-1.37603
btuD_5	NODE___5515_100	0.08094	0.06081	0.04327	-4889.69	25	-4891.63	23	4.20901	0.3286	4.5892	0.07357	-1.21602	-1.36381
group_969	NODE___5515_100	0.01915	0.12622	0.04689	-2042.04	9	-2045.35	7	1.75314	0.0535	2.493	0.02373	-0.898872	-1.32892
rplP	NODE___5515_100	0.02556	0.02375	0.05215	-1625.33	41	-1625.52	39	2.001	0.0628	2.4101	0.02608	-1.62434	-1.28275
pdaC	NODE___5515_100	0.03005	0.09815	0.05912	-3207.02	27	-3214.73	25	3.35042	0.1829	4.0491	0.04032	-1.00811	-1.22827
group_789	NODE___5515_100	0.0207	4.1e-4	0.09932	-1400.38	31	-1403.68	29	52.6399	0.1008	69.1815	0.01846	-3.38722	-1.00296
glnA	NODE___5515_100	0.06872	0.05925	0.13731	-4265.34	17	-4265.64	15	2.44987	0.1887	2.8355	0.06685	-1.22731	-0.862298
rpsI	NODE___5515_100	0.04084	0.02694	0.68085	-2098.07	43	-2096.32	41	3.28718	0.1553	3.9277	0.04011	-1.5696	-0.166949
group_389	NODE___5515_100	0.02817	0.04335	2.24455	-1524.27	39	-1524.43	37	2.7023	0.09	3.0408	0.02954	-1.36301	0.351129
mbl	NODE___990_100	0.00465	0.01149	7.9e-4	-1995.27	11	-1999.74	9	4.99104	0.0376	12.594	0.00446	-1.93968	-3.10237
rpmH	NODE___990_100	0.0076	0.01334	0.00269	-305.751	15	-306.332	13	2.95499	0.0637	9.0325	0.00703	-1.87484	-2.57025
group_685	NODE___990_100	0.00667	0.01315	0.00274	-1133.4	11	-1134.59	9	2.19801	0.0472	5.7101	0.00793	-1.88107	-2.56225
nusG	NODE___990_100	0.01245	0.01525	0.00651	-1252.04	15	-1252.58	13	2.03368	0.055	4.3428	0.01251	-1.81673	-2.18642
ybiT	NODE___990_100	0.01623	0.00543	0.00663	-3669.68	15	-3674.39	13	1.94668	0.0472	4.3291	0.01154	-2.2652	-2.17849
walR_2	NODE___990_100	0.01001	0.01021	0.00705	-2272.78	19	-2272.88	17	6.3904	0.1418	14.4124	0.00972	-1.99097	-2.15181
gyrA	NODE___990_100	0.0162	0.01386	0.00799	-7226.97	19	-7228.94	17	5.11499	0.1546	11.2189	0.01441	-1.85824	-2.09745
rpsG	NODE___990_100	0.02913	0.02572	0.00903	-1227.71	17	-1228.95	15	1.51344	0.0818	3.296	0.02479	-1.58973	-2.04431
rmlA	NODE___990_100	0.02136	0.00836	0.00914	-2148.89	13	-2151.93	11	2.14845	0.0685	5.4821	0.01333	-2.07779	-2.03905
group_438	NODE___990_100	0.00423	0.00704	0.00925	-775.071	23	-775.383	21	3.92742	0.0427	7.5464	0.0056	-2.15243	-2.03386
lepA	NODE___990_100	0.00695	23.8595	0.01062	-3957.13	13	-3957.09	11	3.47408	0.0658	8.45	0.00771	1.37766	-1.97388
der	NODE___990_100	0.01367	0.02259	0.01067	-2924.91	9	-2925.57	7	3.11139	0.1147	8.0372	0.01436	-1.64608	-1.97184
rplT	NODE___990_100	0.01188	0.01616	0.01068	-934.153	21	-934.259	19	2.43613	0.0739	5.9097	0.01232	-1.79156	-1.97143
srrA	NODE___990_100	0.01416	0.0092	0.01222	-3124.26	25	-3124.84	23	10.3702	0.281	22.0249	0.01296	-2.03621	-1.91293
rpmA	NODE___990_100	0.01622	0.01535	0.0163	-599.794	19	-599.795	17	1.10112	0.0418	2.5901	0.01613	-1.81389	-1.78781
rpsC	NODE___990_100	0.0266	0.11416	0.01644	-1215.05	11	-1217.17	9	0.573662	0.0355	1.1885	0.03021	-0.942486	-1.7841
rplB	NODE___990_100	0.02896	0.04481	0.01672	-2117.13	19	-2118.83	17	1.67811	0.1042	3.7101	0.02836	-1.34863	-1.77676
rplE	NODE___990_100	0.04103	0.01835	0.0194	-1181.38	11	-1182.78	9	1.19784	0.0733	2.4069	0.02974	-1.73636	-1.7122
fusA	NODE___990_100	0.04352	0.02366	0.01988	-5121.28	15	-5126.45	13	1.59171	0.0975	2.8874	0.0343	-1.62599	-1.70158
rpsK	NODE___990_100	0.01444	0.01235	0.02	-756.248	13	-756.364	11	0.761395	0.0291	1.8218	0.01584	-1.90833	-1.69897
group_203	NODE___990_100	1e-4	0.11773	0.02074	-476.705	9	-482.522	7	1.00866	0.0272	2.1609	0.01268	-0.929113	-1.68319
rpsM	NODE___990_100	0.01476	0.01113	0.02112	-1130.68	23	-1130.92	21	2.38128	0.0936	6.7943	0.01405	-1.9535	-1.67531
secA1	NODE___990_100	0.02488	0.01007	0.02236	-8380.07	11	-8382.97	9	7.47313	0.3007	16.0967	0.01813	-1.99697	-1.65053
rpsJ	NODE___990_100	0.01477	0.0396	0.02266	-648.435	15	-648.993	13	0.678083	0.0291	1.3383	0.02153	-1.4023	-1.64474
ssb	NODE___990_100	0.03039	0.02624	0.02325	-1133.2	19	-1133.34	17	2.2489	0.1363	4.8148	0.02823	-1.58104	-1.63358
group_681	NODE___990_100	0.03406	0.02627	0.02678	-515.322	11	-515.373	9	0.605343	0.049	1.6723	0.02941	-1.58054	-1.57219
clpP	NODE___990_100	0.0112	0.00667	0.02811	-2111.91	21	-2115.23	19	3.51428	0.0911	7.239	0.01228	-2.17587	-1.55114
rplV	NODE___990_100	0.03562	0.05344	0.0286	-1052.74	19	-1052.97	17	2.09211	0.1623	4.5439	0.03588	-1.27213	-1.54363
rpmJ	NODE___990_100	1e-4	0.01687	0.02929	-202.329	9	-203.987	7	0.999871	0.0199	2.6507	0.00808	-1.77288	-1.53328
sspC2	NODE___990_100	0.01461	0.01318	0.05158	-433.459	15	-434.226	13	1.17097	0.0421	2.3761	0.01799	-1.88008	-1.28752
rpoA	NODE___990_100	0.01876	0.00968	0.05374	-1999.49	15	-2002.68	13	1.08958	0.0474	2.2302	0.02119	-2.01412	-1.2697
group_310	NODE___990_100	0.01749	0.00246	0.48775	-878.148	11	-881.647	9	7.78558	0.1686	15.3489	0.02852	-2.60906	-0.311803
infA	NODE___990_100	0.00433	0.01187	2.70266	-827.597	27	-822.685	25	4.516	0.0601	9.8743	0.00627	-1.92555	0.431791
group_311	NODE___990_100	0.02327	0.003	25.4354	-870.376	9	-873.452	7	6.29196	0.10780000000000001	11.8852	0.01619	-2.52288	1.40544
