## Extended Data Table 1 for "Recent genetic drift in the co-diversified gut bacterial symbionts of laboratory mice"

### Sheet: Extended Data Table 1
Extended Data Table 1. Metadata for peromyscus samples sequenced with Nanopore.
Sample_ID	Genus	Species	Total_reads	Average_read_length
ER-3	Peromyscus	eremicus	4220127	4857.63	2.04998e+10
BW-1	Peromyscus	maniculatus	6018007	3494	21026916458
EL-3	Peromyscus	leucopus	4649110	3743.47	1.74038e+10
JS-1	Peromyscus	californicus	5338814	3382.8	1.80601e+10
SM-1	Peromyscus	sonoriensis	5717550	3413.59	1.95174e+10
PO-3	Peromyscus	polionotus	2343368	5294.05	1.24059e+10
PO-5	Peromyscus	polionotus	2325236	8335.78	1.93827e+10
